# Signatures of selection in the coral holobiont reveal complex adaptations to inshore environments driven by Holocene climate change

**DOI:** 10.1101/2020.02.25.951905

**Authors:** Ira Cooke, Hua Ying, Sylvain Forêt, Pim Bongaerts, Jan Strugnell, Oleg Simakov, Jia Zhang, Matt A. Field, Mauricio Rodriguez-Lanetty, Sara C. Bell, David G. Bourne, Madeleine JH van Oppen, Mark A. Ragan, David J. Miller

## Abstract

Climate change at the Pleistocene/Holocene boundary reshaped many coastal landscapes, and provides an opportunity to study recent adaptive processes in marine species and ecosystems including coral reefs. On the Great Barrier Reef (GBR) sea level rise flooded a vast shelf creating a distinct inshore region which now harbours extensive coral assemblages despite being subject to relatively high turbidity, freshwater input and thermal fluctuations. To investigate how the coral holobiont has adapted to these conditions we first generated a highly contiguous genome assembly for *Acropora tenuis* based on long-read sequencing, and then used shallow whole-genome resequencing of 148 *Acropora tenuis* colonies from five inshore locations to model demographic history, identify signatures of selection and profile symbiont communities. We show that corals from Magnetic Island, located in the central inshore region of the GBR, are genetically distinct from those 50-500km further north, reflecting a Pleistocene (250-600Kya) split, whereas photosymbiont genotypes differ between reefs in a pattern more likely to reflect contemporary (Holocene) conditions. We also identified loci in the coral host genome with signatures of positive selection in the northern population and used coalescent simulations to show that these are unlikely to be accounted for by demographic history. Genes at these loci have roles in a diverse range of processes that includes heterotrophic nutrition, osmotic regulation, skeletal development and the establishment and maintenance of symbiosis. Our results show that, in the case of *A. tenuis* holobionts from the inshore GBR, the genomes of both the coral host and the primary photosymbiont of have been significantly shaped by their environment and illustrate the complexity of adaptations that have occurred in response to past climate change.
