## Supplementary material for "Signatures of selection in the coral holobiont reveal complex adaptations to inshore environments driven by Holocene climate change": Sweepfinder 2 Loci

### Sheet: All Significant Loci
Table of all genomic Loci with significant (CLR>100) sweep signals. Note that many larger sweeps span multiple genes and each is listed on a separate row
Locus ID	Comprised of the scaffold id followed by midpoint position of the sweep along the scaffold
Gene ID	Gene ID corresponding to genes in genome gff file
SweepFinder CLR Score	Maximum score found within the sweep region, where the region is defined as a continuous sequence with CLR>10
Tajima's D	Mean Tajima's D value within the sweep region
Fst	Mean Fst value (Magnetic Island vs North) within the sweep region
Protein Name	Name of the protein product from the closest homolog to the gene found by BLAST search against SwissProt
BLAST E-value	E-value obtained in BLAST search of this gene vs SwissProt
Uniprot ID	Uniprot ID corresponding to best BLAST hit
BLAST Method	BLAST Method (blastp or blastx). Both methods were used (to allow search using protein product or transcript nucleotide sequence) and the method with the best BLAST E-value was used for this table
Locus ID	Gene ID	SweepFinder 2 CLR Score	Tajima's D	Fst	Protein Name	BLAST E-value	Uniprot ID	BLAST Method
Sc0000010_4918331	aten_0.1.m1.7320	113.9	-0.962973	0.584174	Alpha-1,6-mannosylglycoprotein 6-beta-N-acetylglucosaminyltransferase A (EC 2.4.1.155) (Alpha-mannoside beta-1,6-N-acetylglucosaminyltransferase) (GlcNAc-T V) (GNT-V) (Mannoside acetylglucosaminyltransferase 5) (N-acetylglucosaminyl-transferase V) [Cleaved into: Secreted alpha-1,6-mannosylglycoprotein 6-beta-N-acetylglucosaminyltransferase A (Secreted beta-1,6-N-acetylglucosaminyltransferase V) (…	3.29e-164	MGT5A_CRIGR	blastp
Sc0000010_4918331	aten_0.1.m1.7326	113.9	-0.962973	0.584174	Adenosine receptor A3 (A3AR)	2.59e-09	AA3R_MOUSE	blastp
Sc0000009_2028	aten_0.1.m1.6421	170.6	NA	NA	NA	NA	NA	NA
Sc0000009_18028	NA	145.9	-1.70346	0.094777	NA	NA	NA	NA
Sc0000004_3979156	aten_0.1.m1.3643	113.2	-1.05091	0.443849	NA	NA	NA	NA
Sc0000008_31125	aten_0.1.m1.5874	113.7	-1.77875	0.512198	Histamine H4 receptor (H4R) (HH4R)	2.05e-07	HRH4_RAT	blastp
Sc0000008_31125	aten_0.1.m1.5875	113.7	-1.77875	0.512198	NA	NA	NA	NA
Sc0000008_31125	aten_0.1.m1.5876	113.7	-1.77875	0.512198	NA	NA	NA	NA
Sc0000008_31125	aten_0.1.m1.5878	113.7	-1.77875	0.512198	NA	NA	NA	NA
Sc0000008_212125	NA	129.1	-0.322867	0.426216	NA	NA	NA	NA
Sc0000008_6199125	aten_0.1.m1.6354	116.6	-1.46501	0.450007	MAM and LDL-receptor class A domain-containing protein 2 (Skeletal organic matrix MAM and LDL-receptor 2) (SOM MAM and LDL-receptor 2) (Fragment)	0	MLRP2_ACRMI	blastp
Sc0000008_6635125	NA	317.8	-1.62807	0.519511	NA	NA	NA	NA
Sc0000008_6645125	aten_0.1.m1.6387	858.3	-1.6802	0.434713	Cyclic nucleotide-gated channel rod photoreceptor subunit alpha (CNG channel 3) (CNG-3) (CNG3)	8.5e-47	CNG3_CHICK	blastp
Sc0000008_6678125	aten_0.1.m1.6388	110.4	-1.14358	0.343161	Cyclic nucleotide-gated potassium channel RHE_CH03180	4.04e-19	CNGK1_RHIEC	blastp
Sc0000008_6678125	aten_0.1.m1.6399	110.4	-1.14358	0.343161	SAP30-binding protein (Transcriptional regulator protein HCNGP)	2.56e-37	S30BP_HUMAN	blastp
Sc0000015_3189117	NA	119.1	-0.884459	0.70329	NA	NA	NA	NA
Sc0000015_4007117	aten_0.1.m1.9797	188.4	-0.826109	0.3208	NA	NA	NA	NA
Sc0000015_4007117	aten_0.1.m1.9799	188.4	-0.826109	0.3208	LINE-1 retrotransposable element ORF2 protein (ORF2p) [Includes: Reverse transcriptase (EC 2.7.7.49); Endonuclease (EC 3.1.21.-)]	3.54e-06	LORF2_HUMAN	blastx
Sc0000015_4007117	aten_0.1.m1.9801	188.4	-0.826109	0.3208	Uncharacterized skeletal organic matrix protein 5 (Uncharacterized SOMP-5)	3.87e-63	USOM5_ACRMI	blastx
Sc0000005_7322803	NA	150.7	0.275297	0.417809	NA	NA	NA	NA
Sc0000005_7331803	aten_0.1.m1.4638	186.6	0.031666	0.445259	Sushi, von Willebrand factor type A, EGF and pentraxin domain-containing protein 1 (Polydom)	6.36e-55	SVEP1_MOUSE	blastp
Sc0000011_2283088	aten_0.1.m1.7648	412.5	-2.19085	0.911819	Fibrillin-1 [Cleaved into: Asprosin]	3.93e-41	FBN1_MOUSE	blastp
Sc0000011_2283088	aten_0.1.m1.7650	412.5	-2.19085	0.911819	NA	NA	NA	NA
Sc0000011_2308088	NA	244.7	-2.25826	0.919746	NA	NA	NA	NA
Sc0000011_2322088	NA	104	-2.20629	0.918658	NA	NA	NA	NA
Sc0000011_2338088	aten_0.1.m1.7647	436	-2.02136	0.905921	Fibrillin-2 [Cleaved into: Fibrillin-2 C-terminal peptide]	9.99e-68	FBN2_HUMAN	blastp
Sc0000000_5019748	aten_0.1.m1.400	108.2	0.640232	0.264856	NA	NA	NA	NA
Sc0000000_5019748	aten_0.1.m1.406	108.2	0.640232	0.264856	Adhesion G protein-coupled receptor L3 (Calcium-independent alpha-latrotoxin receptor 3) (CIRL-3) (Latrophilin-3) (Lectomedin-3)	1.99e-49	AGRL3_HUMAN	blastp
Sc0000002_907053	aten_0.1.m1.1906	109.3	-0.484967	0.203346	Lysosomal alpha-mannosidase (Laman) (EC 3.2.1.24) (Lysosomal acid alpha-mannosidase) (Mannosidase alpha class 2B member 1) (Mannosidase alpha-B)	0	MA2B1_MACFA	blastp
Sc0000002_907053	aten_0.1.m1.1908	109.3	-0.484967	0.203346	Ribosome biogenesis protein WDR12 homolog (Fragment)	6.47e-165	WDR12_NEMVE	blastp
Sc0000002_3688053	aten_0.1.m1.2123	110.7	-0.417631	0.176737	Collagen alpha-2(I) chain (Alpha-2 type I collagen)	7.91e-125	CO1A2_RAT	blastp
Sc0000024_1691316	NA	141.7	0.0097515	0.120156	NA	NA	NA	NA
Sc0000026_1628152	aten_0.1.m1.14286	103.3	0.845538	0.0932735	Iron-regulated protein FrpC	1.66e-28	FRPC_NEIMB	blastp
Sc0000026_2876152	aten_0.1.m1.14373	334.9	-0.614414	0.388941	Tyrosinase (EC 1.14.18.1) (Monophenol monooxygenase)	4.38e-22	TYRO_STRLN	blastx
Sc0000026_2876152	aten_0.1.m1.14375	334.9	-0.614414	0.388941	NA	NA	NA	NA
Sc0000028_744066	aten_0.1.m1.14842	156	-1.06957	0.296373	Pro-epidermal growth factor (EGF) [Cleaved into: Epidermal growth factor]	6.88e-78	EGF_RAT	blastp
Sc0000030_282301	aten_0.1.m1.15467	192.2	-0.563155	0.490515	Myocyte-specific enhancer factor 2C	2.08e-74	MEF2C_PIG	blastp
Sc0000030_3726301	NA	117.6	-1.10029	0.372418	NA	NA	NA	NA
Sc0000030_3774301	aten_0.1.m1.15716	136.1	-0.692985	0.373059	Coadhesin (Fragment)	2.93e-88	CADN_ACRMI	blastp
Sc0000034_2511720	NA	161.2	-0.682387	0.207089	NA	NA	NA	NA
Sc0000035_1955150	aten_0.1.m1.16880	149	-0.421555	0.086882	NA	NA	NA	NA
Sc0000021_1587775	aten_0.1.m1.12371	110.1	-1.14095	0.143775	tRNA (uracil-5-)-methyltransferase homolog A (EC 2.1.1.-) (HpaII tiny fragments locus 9c protein)	1.08e-18	TRM2A_HUMAN	blastp
Sc0000021_1596775	NA	115.3	-1.02924	0.138901	NA	NA	NA	NA
Sc0000022_1356115	aten_0.1.m1.12780	129.7	-0.47514	0.438621	Transient receptor potential cation channel trpm (Transient receptor potential cation channel, subfamily M ortholog)	2.01e-35	TRPCG_DROME	blastp
Sc0000022_1366115	NA	279.3	-0.75235	0.459533	NA	NA	NA	NA
Sc0000033_1598025	aten_0.1.m1.16336	104.1	-0.577691	0.152989	G2/M phase-specific E3 ubiquitin-protein ligase (EC 2.3.2.26) (G2/M phase-specific HECT-type E3 ubiquitin transferase)	2.45e-41	G2E3_HUMAN	blastp
Sc0000033_1598025	aten_0.1.m1.16340	104.1	-0.577691	0.152989	NA	NA	NA	NA
Sc0000033_1598025	aten_0.1.m1.16341	104.1	-0.577691	0.152989	NA	NA	NA	NA
Sc0000065_810017	aten_0.1.m1.22980	303.1	-1.55273	0.0587757	JmjC domain-containing histone demethylation protein 1 (EC 1.14.11.27) ([Histone-H3]-lysine-36 demethylase 1)	8.17e-07	JHD1_EMENI	blastp
Sc0000067_290106	aten_0.1.m1.23276	109.4	-1.55809	0.148063	NA	NA	NA	NA
Sc0000067_1131106	NA	107.2	-0.838407	0.053792	NA	NA	NA	NA
Sc0000050_2411	NA	337.7	NA	NA	NA	NA	NA	NA
Sc0000050_652411	aten_0.1.m1.20164	195.6	-1.73588	0.633917	NA	NA	NA	NA
Sc0000050_656411	aten_0.1.m1.20160	357.9	-1.61426	0.603243	Lipopolysaccharide cholinephosphotransferase LicD (EC 2.7.8.-)	1.53e-09	LICD_HAEIN	blastx
Sc0000050_656411	aten_0.1.m1.20167	357.9	-1.61426	0.603243	NA	NA	NA	NA
Sc0000050_1441411	aten_0.1.m1.20217	122.5	-0.994725	0.270167	NA	NA	NA	NA
Sc0000052_1810026	aten_0.1.m1.20737	164.9	0.847855	0.390289	Cholesterol oxidase (EC 1.1.3.6) (Cholesterol isomerase) (EC 5.3.3.1)	6.24e-24	CHOD_MYCTU	blastp
Sc0000075_250819	NA	119.5	-0.422531	0.27465	NA	NA	NA	NA
Sc0000075_598819	NA	163.4	-1.07317	0.489409	NA	NA	NA	NA
Sc0000056_1386080	aten_0.1.m1.21421	132.3	-1.0706	0.264824	Prolow-density lipoprotein receptor-related protein 1 (LRP-1) (Alpha-2-macroglobulin receptor) (A2MR) (CD antigen CD91) [Cleaved into: Low-density lipoprotein receptor-related protein 1 85 kDa subunit (LRP-85); Low-density lipoprotein receptor-related protein 1 515 kDa subunit (LRP-515); Low-density lipoprotein receptor-related protein 1 intracellular domain (LRPICD)]	0	LRP1_MOUSE	blastx
Sc0000071_342263	NA	121.3	-0.726383	0.074851	NA	NA	NA	NA
Sc0000071_527263	aten_0.1.m1.23865	123.9	-0.402469	0.0518916	NA	NA	NA	NA
Sc0000071_527263	aten_0.1.m1.23866	123.9	-0.402469	0.0518916	NA	NA	NA	NA
Sc0000071_527263	aten_0.1.m1.23867	123.9	-0.402469	0.0518916	NA	NA	NA	NA
Sc0000061_1186109	aten_0.1.m1.22363	115.8	-1.59377	0.675312	NA	NA	NA	NA
Sc0000061_1186109	aten_0.1.m1.22364	115.8	-1.59377	0.675312	JmjC domain-containing histone demethylation protein 1 (EC 1.14.11.27) ([Histone-H3]-lysine-36 demethylase 1)	7.86e-06	JHD1_EMENI	blastp
Sc0000061_1205109	aten_0.1.m1.22362	126	-1.46202	0.66983	DELTA-actitoxin-Aeq1b (DELTA-AITX-Aeq1b) (Equinatoxin V) (Eqt V) (EqtV) (Equinatoxin-5)	6.88e-35	ACTP5_ACTEQ	blastp
Sc0000061_1219109	aten_0.1.m1.22358	108	-1.01874	0.578178	NA	NA	NA	NA
Sc0000059_1170268	NA	158.5	0.383333	0.189772	NA	NA	NA	NA
Sc0000058_1940406	NA	172.4	-0.249072	0.445981	NA	NA	NA	NA
Sc0000058_2138406	NA	138.2	NA	NA	NA	NA	NA	NA
Sc0000044_1356017	aten_0.1.m1.18937	157.8	0.0030205	0.454229	Hemicentin-2	1.15e-31	HMCN2_HUMAN	blastx
Sc0000095_1110129	NA	101.7	-1.62858	0.267617	NA	NA	NA	NA
Sc0000095_1118129	NA	136.9	-1.63274	0.278027	NA	NA	NA	NA
Sc0000095_1124129	NA	166.1	-1.62177	0.277579	NA	NA	NA	NA
Sc0000095_1128129	NA	148.7	-1.58426	0.275692	NA	NA	NA	NA
Sc0000084_1677124	NA	110.5	NA	NA	NA	NA	NA	NA
Sc0000085_662148	aten_0.1.m1.25895	110.3	-0.820553	0.0618173	NA	NA	NA	NA
Sc0000085_840148	NA	102	-1.11492	0.09757	NA	NA	NA	NA
Sc0000085_1207148	aten_0.1.m1.25950	189.3	-1.03901	0.0796993	NA	NA	NA	NA
Sc0000085_1241148	NA	130.3	-0.953114	0.0895087	NA	NA	NA	NA
Sc0000085_1274148	NA	275.8	-0.986745	0.114174	NA	NA	NA	NA
Sc0000085_1292148	NA	103.9	-0.964672	0.10692	NA	NA	NA	NA
Sc0000085_1367148	aten_0.1.m1.25962	111.1	-1.14793	0.086126	Carboxypeptidase D (EC 3.4.17.22) (CPD-2) (Metallocarboxypeptidase D) (Fragment)	7.48e-129	CBPD_LOPSP	blastp
Sc0000085_1404148	NA	131.7	-0.557153	0.0681653	NA	NA	NA	NA
Sc0000089_627066	NA	114.5	-1.02794	0.379414	NA	NA	NA	NA
Sc0000096_892889	NA	133.6	-1.41356	0.463383	NA	NA	NA	NA
Sc0000096_919889	NA	108	-1.67041	0.427316	NA	NA	NA	NA
Sc0000096_924889	NA	197.8	-1.82816	0.424125	NA	NA	NA	NA
Sc0000096_940889	NA	111.7	-1.98592	0.420933	NA	NA	NA	NA
Sc0000096_942889	NA	236.1	-1.99124	0.407928	NA	NA	NA	NA
Sc0000096_953889	aten_0.1.m1.27269	247.2	-1.84236	0.370726	Sodium- and chloride-dependent GABA transporter 3 (GAT-3) (Sodium- and chloride-dependent GABA transporter 4) (GAT-4) (Solute carrier family 6 member 11)	0	S6A11_MOUSE	blastp
Sc0000096_953889	aten_0.1.m1.27271	247.2	-1.84236	0.370726	Transcription initiation factor TFIID subunit 7	5.56e-58	TAF7_CRIGR	blastp
Sc0000097_1049268	NA	118.6	-0.138758	0.261314	NA	NA	NA	NA
Sc0000123_970262	aten_0.1.m1.29860	226.1	-1.25956	0.272551	NA	NA	NA	NA
Sc0000123_970262	aten_0.1.m1.29867	226.1	-1.25956	0.272551	NA	NA	NA	NA
Sc0000123_1001262	aten_0.1.m1.29866	106.7	-1.59977	0.293588	Fibrillin-1 [Cleaved into: Asprosin]	2.93e-100	FBN1_HUMAN	blastp
Sc0000114_979261	aten_0.1.m1.29056	224.3	-1.40585	0.463528	DELTA-thalatoxin-Avl2a (DELTA-TATX-Avl2a) (Toxin AvTX-60A) (Av60A)	1.15e-78	TX60A_ACTVL	blastp
Sc0000114_997261	NA	180.6	-1.36266	0.546629	NA	NA	NA	NA
Sc0000135_641517	aten_0.1.m1.30769	105.5	-1.26944	0.153471	NA	NA	NA	NA
Sc0000135_671517	aten_0.1.m1.30778	236.8	-1.23186	0.190401	NA	NA	NA	NA
Sc0000135_671517	aten_0.1.m1.30781	236.8	-1.23186	0.190401	NA	NA	NA	NA
Sc0000135_671517	aten_0.1.m1.30785	236.8	-1.23186	0.190401	NA	NA	NA	NA
Sc0000146_169736	aten_0.1.m1.31478	115.4	-1.311	0.405095	Low-density lipoprotein receptor-related protein 4 (LRP-4) (Multiple epidermal growth factor-like domains 7)	0	LRP4_HUMAN	blastp
Sc0000150_12074	NA	203.5	-1.48889	0.0494005	NA	NA	NA	NA
Sc0000132_830389	aten_0.1.m1.30575	137.7	-1.80078	0.620446	Protein phosphatase 1D (EC 3.1.3.16) (Protein phosphatase 2C isoform delta) (PP2C-delta) (Protein phosphatase magnesium-dependent 1 delta) (p53-induced protein phosphatase 1)	2.6e-90	PPM1D_MOUSE	blastp
Sc0000132_830389	aten_0.1.m1.30579	137.7	-1.80078	0.620446	Calcium-transporting ATPase sarcoplasmic/endoplasmic reticulum type (EC 7.2.2.10) (Calcium pump)	0	ATC1_ANOGA	blastp
Sc0000169_97193	NA	130	-0.445459	0.289267	NA	NA	NA	NA
Sc0000219_34016	NA	106	-0.081023	0.097417	NA	NA	NA	NA
xpSc0000357_2622286	NA	101.9	-0.699448	0.644939	NA	NA	NA	NA
Sc0000228_131832	NA	131.2	NA	NA	NA	NA	NA	NA
xpSc0000358_400377	aten_0.1.m1.36809	104.7	-1.16845	0.4406	EH domain-containing protein 2 (AtEHD2) (EC 3.6.5.2)	2.02e-12	EHD2_ARATH	blastp
xpSc0000358_407377	aten_0.1.m1.36806	175.6	-1.09333	0.49176	MAM and LDL-receptor class A domain-containing protein 1 (Skeletal organic matrix MAM and LDL-receptor 1) (SOM MAM and LDL-receptor 1) (Fragment)	4.01e-49	MLRP1_ACRMI	blastp
xpSc0000358_505377	aten_0.1.m1.36816	128.7	-1.08943	0.574012	NA	NA	NA	NA
xpSc0000358_515377	NA	113.5	-0.98176	0.559567	NA	NA	NA	NA
xpSc0000360_587186	NA	111.5	-1.88449	0.676458	NA	NA	NA	NA
xpSc0000360_590186	aten_0.1.m1.37055	186.3	-1.93972	0.689587	S-adenosyl-L-methionine-dependent tRNA 4-demethylwyosine synthase (EC 4.1.3.44) (Radical S-adenosyl methionine and flavodoxin domain-containing protein 1) (tRNA wybutosine-synthesizing protein 1 homolog) (tRNA-yW-synthesizing protein)	0	TYW1_XENLA	blastp
xpSc0000360_590186	aten_0.1.m1.37058	186.3	-1.93972	0.689587	Metallophosphoesterase 1 homolog (EC 3.1.-.-) (Post-GPI attachment to proteins 5 ortholog)	1.77e-17	MPPE1_DROME	blastp
xpSc0000360_600186	aten_0.1.m1.37053	182.8	-2.015	0.701239	Microtubule-associated protein RP/EB family member 3 (EB1 protein family member 3) (EBF3) (End-binding protein 3) (EB3) (RP3)	1.02e-93	MARE3_RAT	blastp
xpSc0000360_600186	aten_0.1.m1.37059	182.8	-2.015	0.701239	UDP-glucose 4-epimerase (EC 5.1.3.2) (Galactowaldenase) (UDP-N-acetylglucosamine 4-epimerase) (UDP-GlcNAc 4-epimerase) (EC 5.1.3.7) (UDP-galactosamine 4-epimerase) (UDP-GalNAc 4-epimerase) (UDP-galactose 4-epimerase)	6.63e-171	GALE_BOVIN	blastp
xpSc0000360_637186	aten_0.1.m1.37057	254	-1.84453	0.61036	Helicase SRCAP (EC 3.6.4.-) (Domino homolog 2) (Snf2-related CBP activator)	1.14e-174	SRCAP_HUMAN	blastp
xpSc0000360_646186	NA	112	-1.60012	0.549964	NA	NA	NA	NA

### Sheet: Functional Groups
Table of genomic Loci with significant (CLR>100) sweep signals and associated genes with roles in adaptation to inshore conditions
Locus ID	Comprised of the scaffold id followed by midpoint position of the sweep along the scaffold
Gene ID	Gene ID corresponding to genes in genome gff file
SweepFinder CLR Score	Maximum score found within the sweep region, where the region is defined as a continuous sequence with CLR>10
Tajima's D	Mean Tajima's D value within the sweep region
Fst	Mean Fst value (Magnetic Island vs North) within the sweep region
Protein Name	Name of the protein product from the closest homolog to the gene found by BLAST search against SwissProt
BLAST E-value	E-value obtained in BLAST search of this gene vs SwissProt
Uniprot ID	Uniprot ID corresponding to best BLAST hit
BLAST Method	BLAST Method (blastp or blastx). Both methods were used (to allow search using protein product or transcript nucleotide sequence) and the method with the best BLAST E-value was used for this table
Putative Adaptive role(s)	Putative adaptive role inferred with reference to coral and cnidarian studies
Abbreviated Name	Name used in Figure 5 in the main text
Locus ID	Gene ID	SweepFinder 2 LR Score	Tajima's D	Fst (Magnetic Island vs North)	Protein Name	BLAST E-value	Uniprot ID	BLAST Method	Putative Adaptive role(s)	Abbreviated Name
Sc0000011_2338088	aten_0.1.m1.7647	436	-2.02136	0.905921	Fibrillin-2 [Cleaved into: Fibrillin-2 C-terminal peptide]	9.99e-68	FBN2_HUMAN	blastp	Developmental Regulation & Symbiosis	EGFR2
Sc0000011_2283088	aten_0.1.m1.7648	412.5	-2.19085	0.911819	Fibrillin-1 [Cleaved into: Asprosin]	3.93e-41	FBN1_MOUSE	blastp	Developmental Regulation & Symbiosis	EGFR1
Sc0000028_744066	aten_0.1.m1.14842	156	-1.06957	0.296373	Pro-epidermal growth factor (EGF) [Cleaved into: Epidermal growth factor]	6.88e-78	EGF_RAT	blastp	Developmental Regulation & Symbiosis	EGF
Sc0000056_1386080	aten_0.1.m1.21421	132.3	-1.0706	0.264824	Prolow-density lipoprotein receptor-related protein 1 (LRP-1) (Alpha-2-macroglobulin receptor) (A2MR) (CD antigen CD91) [Cleaved into: Low-density lipoprotein receptor-related protein 1 85 kDa subunit (LRP-85); Low-density lipoprotein receptor-related protein 1 515 kDa subunit (LRP-515); Low-density lipoprotein receptor-related protein 1 intracellular domain (LRPICD)]	0	LRP1_MOUSE	blastx	Developmental Regulation & Symbiosis	LRP1
Sc0000146_169736	aten_0.1.m1.31478	115.4	-1.311	0.405095	Low-density lipoprotein receptor-related protein 4 (LRP-4) (Multiple epidermal growth factor-like domains 7)	0	LRP4_HUMAN	blastp	Developmental Regulation & Symbiosis	LRP4
Sc0000123_1001262	aten_0.1.m1.29866	106.7	-1.59977	0.293588	Fibrillin-1 [Cleaved into: Asprosin]	2.93e-100	FBN1_HUMAN	blastp	Developmental Regulation & Symbiosis	EGFR3
Sc0000015_4007117	aten_0.1.m1.9801	188.4	-0.826109	0.3208	Uncharacterized skeletal organic matrix protein 5 (Uncharacterized SOMP-5)	3.87e-63	USOM5_ACRMI	blastx	Extracellular matrix	USOM5_ACRMI
xpSc0000358_407377	aten_0.1.m1.36806	175.6	-1.09333	0.49176	MAM and LDL-receptor class A domain-containing protein 1 (Skeletal organic matrix MAM and LDL-receptor 1) (SOM MAM and LDL-receptor 1) (Fragment)	4.01e-49	MLRP1_ACRMI	blastp	Extracellular matrix	MLRP1_ACRMI
Sc0000030_3774301	aten_0.1.m1.15716	136.1	-0.692985	0.373059	Coadhesin (Fragment)	2.93e-88	CADN_ACRMI	blastp	Extracellular matrix	CADN_ACRMI
Sc0000008_6199125	aten_0.1.m1.6354	116.6	-1.46501	0.450007	MAM and LDL-receptor class A domain-containing protein 2 (Skeletal organic matrix MAM and LDL-receptor 2) (SOM MAM and LDL-receptor 2) (Fragment)	0	MLRP2_ACRMI	blastp	Extracellular matrix	MLRP2_ACRMI
Sc0000114_979261	aten_0.1.m1.29056	224.3	-1.40585	0.463528	DELTA-thalatoxin-Avl2a (DELTA-TATX-Avl2a) (Toxin AvTX-60A) (Av60A)	1.15e-78	TX60A_ACTVL	blastp	Increased Heterotrophy	TX60A
Sc0000061_1205109	aten_0.1.m1.22362	126	-1.46202	0.66983	DELTA-actitoxin-Aeq1b (DELTA-AITX-Aeq1b) (Equinatoxin V) (Eqt V) (EqtV) (Equinatoxin-5)	6.88e-35	ACTP5_ACTEQ	blastp	Increased Heterotrophy	ACTP5
Sc0000008_6645125	aten_0.1.m1.6387	858.3	-1.6802	0.434713	Cyclic nucleotide-gated channel rod photoreceptor subunit alpha (CNG channel 3) (CNG-3) (CNG3)	8.5e-47	CNG3_CHICK	blastp	Osmotic Stress Response	CNG-3
Sc0000096_953889	aten_0.1.m1.27269	247.2	-1.84236	0.370726	Sodium- and chloride-dependent GABA transporter 3 (GAT-3) (Sodium- and chloride-dependent GABA transporter 4) (GAT-4) (Solute carrier family 6 member 11)	0	S6A11_MOUSE	blastp	Osmotic Stress Response	GAT-3
Sc0000132_830389	aten_0.1.m1.30579	137.7	-1.80078	0.620446	Calcium-transporting ATPase sarcoplasmic/endoplasmic reticulum type (EC 7.2.2.10) (Calcium pump)	0	ATC1_ANOGA	blastp	Osmotic Stress Response	SERCA
Sc0000022_1356115	aten_0.1.m1.12780	129.7	-0.47514	0.438621	Transient receptor potential cation channel trpm (Transient receptor potential cation channel, subfamily M ortholog)	2.01e-35	TRPCG_DROME	blastp	Osmotic Stress Response	TRPCG
Sc0000008_6678125	aten_0.1.m1.6388	110.4	-1.14358	0.343161	Cyclic nucleotide-gated potassium channel RHE_CH03180	4.04e-19	CNGK1_RHIEC	blastp	Osmotic Stress Response	CNGK1
Sc0000002_907053	aten_0.1.m1.1906	109.3	-0.484967	0.203346	Lysosomal alpha-mannosidase (Laman) (EC 3.2.1.24) (Lysosomal acid alpha-mannosidase) (Mannosidase alpha class 2B member 1) (Mannosidase alpha-B)	0	MA2B1_MACFA	blastp	Osmotic Stress Response	Laman
xpSc0000358_400377	aten_0.1.m1.36809	104.7	-1.16845	0.4406	EH domain-containing protein 2 (AtEHD2) (EC 3.6.5.2)	2.02e-12	EHD2_ARATH	blastp	Osmotic Stress Response	EHD2
xpSc0000360_600186	aten_0.1.m1.37053	182.8	-2.015	0.701239	Microtubule-associated protein RP/EB family member 3 (EB1 protein family member 3) (EBF3) (End-binding protein 3) (EB3) (RP3)	1.02e-93	MARE3_RAT	blastp	Symbiosis	MARE3
Sc0000010_4918331	aten_0.1.m1.7320	113.9	-0.962973	0.584174	Alpha-1,6-mannosylglycoprotein 6-beta-N-acetylglucosaminyltransferase A (EC 2.4.1.155) (Alpha-mannoside beta-1,6-N-acetylglucosaminyltransferase) (GlcNAc-T V) (GNT-V) (Mannoside acetylglucosaminyltransferase 5) (N-acetylglucosaminyl-transferase V) [Cleaved into: Secreted alpha-1,6-mannosylglycoprotein 6-beta-N-acetylglucosaminyltransferase A (Secreted beta-1,6-N-acetylglucosaminyltransferase V) (…	3.29e-164	MGT5A_CRIGR	blastp	Symbiosis	MGT5A
Sc0000010_4918331	aten_0.1.m1.7326	113.9	-0.962973	0.584174	Adenosine receptor A3 (A3AR)	2.59e-09	AA3R_MOUSE	blastp	Symbiosis	A3Ar
Sc0000002_3688053	aten_0.1.m1.2123	110.7	-0.417631	0.176737	Collagen alpha-2(I) chain (Alpha-2 type I collagen)	7.91e-125	CO1A2_RAT	blastp	Symbiosis	CO1A2
Sc0000008_6678125	aten_0.1.m1.6399	110.4	-1.14358	0.343161	SAP30-binding protein (Transcriptional regulator protein HCNGP)	2.56e-37	S30BP_HUMAN	blastp	Symbiosis	S30BP

### Sheet: Marine vs Plume
Table of all genomic Loci with significant (CLR>100) sweep signals. Note that many larger sweeps span multiple genes and each is listed on a separate row
Locus ID	Comprised of the scaffold id followed by midpoint position of the sweep along the scaffold
Gene ID	Gene ID corresponding to genes in genome gff file
Manual Validation	Each site was visually inspected in IGV to ensure that a consistent strong signal was observed in one location and little to no signal in another. Discrepancies are noted in this column
SweepFinder CLR Score	Maximum score found within the sweep region, where the region is defined as a continuous sequence with CLR>10
Water Quality Group	Reef grouping to which this sweep was exclusive
Protein Name	Name of the protein product from the closest homolog to the gene found by BLAST search against SwissProt
BLAST E-value	E-value obtained in BLAST search of this gene vs SwissProt
Uniprot ID	Uniprot ID corresponding to best BLAST hit
BLAST Method	BLAST Method (blastp or blastx). Both methods were used (to allow search using protein product or transcript nucleotide sequence) and the method with the best BLAST E-value was used for this table
Locus ID	Distinct Region Number	Gene ID	Manual Validation	Sweepfinder LR	Water Quality Group	Protein Name	BLAST E-value	Gene Name	Uniprot ID	BLAST Method
Sc0000008_6645125	1	aten_0.1.m1.6387	Only present in FI but very strong there	332.2	marine	Cyclic nucleotide-gated channel rod photoreceptor subunit alpha (CNG channel 3) (CNG-3) (CNG3)	8.5e-47	NA	CNG3_CHICK	blastp
Sc0000096_814889	2	aten_0.1.m1.27260		304	marine	Glutaredoxin domain-containing cysteine-rich protein CG12206	4.54e-35	CG12206	GRCR2_DROME	blastp
Sc0000096_814889	2	aten_0.1.m1.27260		304	marine	Glutaredoxin domain-containing cysteine-rich protein CG12206	4.54e-35	CG12206	GRCR2_DROME	blastp
Sc0000096_814889	2	aten_0.1.m1.27260		304	marine	Glutaredoxin domain-containing cysteine-rich protein CG12206	4.54e-35	CG12206	GRCR2_DROME	blastp
Sc0000096_814889	2	aten_0.1.m1.27260		304	marine	Glutaredoxin domain-containing cysteine-rich protein CG12206	4.54e-35	CG12206	GRCR2_DROME	blastp
Sc0000096_814889	2	aten_0.1.m1.27263		304	marine	LIM domain-containing protein PLIM2a (Pollen-expressed LIM protein 2) (AtPLIM2)	5.26e-08	PLIM2A PLIM2 At2g45800 F4I18.22	PLI2A_ARATH	blastp
Sc0000096_814889	2	aten_0.1.m1.27263		304	marine	LIM domain-containing protein PLIM2a (Pollen-expressed LIM protein 2) (AtPLIM2)	5.26e-08	PLIM2A PLIM2 At2g45800 F4I18.22	PLI2A_ARATH	blastp
Sc0000096_814889	2	aten_0.1.m1.27263		304	marine	LIM domain-containing protein PLIM2a (Pollen-expressed LIM protein 2) (AtPLIM2)	5.26e-08	PLIM2A PLIM2 At2g45800 F4I18.22	PLI2A_ARATH	blastp
Sc0000096_814889	2	aten_0.1.m1.27263		304	marine	LIM domain-containing protein PLIM2a (Pollen-expressed LIM protein 2) (AtPLIM2)	5.26e-08	PLIM2A PLIM2 At2g45800 F4I18.22	PLI2A_ARATH	blastp
Sc0000096_814889	2	aten_0.1.m1.27264		304	marine	Protein tyrosine phosphatase domain-containing protein 1 (EC 3.1.3.-)	2.34e-76	ptpdc1 zgc:158271	PTPC1_DANRE	blastp
Sc0000096_814889	2	aten_0.1.m1.27264		304	marine	Protein tyrosine phosphatase domain-containing protein 1 (EC 3.1.3.-)	2.34e-76	ptpdc1 zgc:158271	PTPC1_DANRE	blastp
Sc0000096_814889	2	aten_0.1.m1.27264		304	marine	Protein tyrosine phosphatase domain-containing protein 1 (EC 3.1.3.-)	2.34e-76	ptpdc1 zgc:158271	PTPC1_DANRE	blastp
Sc0000096_814889	2	aten_0.1.m1.27264		304	marine	Protein tyrosine phosphatase domain-containing protein 1 (EC 3.1.3.-)	2.34e-76	ptpdc1 zgc:158271	PTPC1_DANRE	blastp
Sc0000096_802889	2	aten_0.1.m1.27261		129.3	marine	NA	NA	NA	NA	NA
Sc0000096_802889	2	aten_0.1.m1.27261		129.3	marine	NA	NA	NA	NA	NA
Sc0000096_802889	2	aten_0.1.m1.27266		129.3	marine	Nudix hydrolase 24, chloroplastic (AtNUDT24) (EC 3.6.1.-)	1.53e-20	NUDT24 NUDX24 At5g19470 F7K24.220	NUD24_ARATH	blastp
Sc0000096_802889	2	aten_0.1.m1.27266		129.3	marine	Nudix hydrolase 24, chloroplastic (AtNUDT24) (EC 3.6.1.-)	1.53e-20	NUDT24 NUDX24 At5g19470 F7K24.220	NUD24_ARATH	blastp
Sc0000126_601737	3	aten_0.1.m1.30070	Present in plume but weak there	81.6	marine	GPN-loop GTPase 2 (ATP-binding domain 1 family member B)	6.06e-122	Gpn2 Atpbd1b	GPN2_MOUSE	blastp
Sc0000077_1404021	4	aten_0.1.m1.24850		79.8	marine	Phosphatidylinositol transfer protein beta isoform (PI-TP-beta) (PtdIns transfer protein beta) (PtdInsTP beta)	2.1e-98	Pitpnb	PIPNB_RAT	blastx
Sc0000077_1404021	4	aten_0.1.m1.24859		79.8	marine	Cholesterol 7-desaturase (EC 1.14.19.21) (Cholesterol desaturase daf-36)	1.02e-111	daf-36 C12D8.5	DAF36_CAEEL	blastp
Sc0000077_1404021	4	aten_0.1.m1.24860		79.8	marine	Probable signal peptidase complex subunit 2 (EC 3.4.-.-) (Microsomal signal peptidase 25 kDa subunit) (SPase 25 kDa subunit)	3.07e-56	spcs2 zgc:110364	SPCS2_DANRE	blastp
Sc0000096_373889	2	aten_0.1.m1.27227		77.1	marine	Tenascin-X (TN-X) (Hexabrachion-like protein)	1.06e-49	TNXB HXBL TNX TNXB1 TNXB2 XB	TENX_HUMAN	blastx
Sc0000096_373889	2	aten_0.1.m1.27227		77.1	marine	Tenascin-X (TN-X) (Hexabrachion-like protein)	1.06e-49	TNXB HXBL TNX TNXB1 TNXB2 XB	TENX_HUMAN	blastx
Sc0000148_586131	5	aten_0.1.m1.31614		71.2	marine	NA	NA	NA	NA	NA
Sc0000147_487604	6	aten_0.1.m1.31548		66.9	plume	NA	NA	NA	NA	NA
Sc0000147_487604	6	aten_0.1.m1.31548		66.9	plume	NA	NA	NA	NA	NA
Sc0000147_487604	6	aten_0.1.m1.31552		66.9	plume	Leukotoxin (Lkt)	4.97e-11	ltxA AaLta lktA	LTXA_AGGAC	blastp
Sc0000147_487604	6	aten_0.1.m1.31552		66.9	plume	Leukotoxin (Lkt)	4.97e-11	ltxA AaLta lktA	LTXA_AGGAC	blastp
Sc0000147_487604	6	aten_0.1.m1.31553		66.9	plume	THAP domain-containing protein 2	6.07e-08	Thap2	THAP2_MOUSE	blastx
Sc0000147_487604	6	aten_0.1.m1.31553		66.9	plume	THAP domain-containing protein 2	6.07e-08	Thap2	THAP2_MOUSE	blastx
Sc0000148_515131	5	aten_0.1.m1.31611		60.6	marine	Protein/nucleic acid deglycase DJ-1 (EC 3.1.2.-) (EC 3.5.1.-) (EC 3.5.1.124) (Maillard deglycase) (Parkinson disease protein 7 homolog) (Parkinsonism-associated deglycase) (Protein DJ-1) (DJ-1)	5.17e-67	PARK7	PARK7_CHICK	blastp
Sc0000008_6862125	7	aten_0.1.m1.6404		60.5	marine	NA	NA	NA	NA	NA
xpSc0000357_1182286	8	aten_0.1.m1.36632	Also in Pelorus Island but weak there	59.7	plume	Mucin-like protein (Fragment)	0	NA	MLP_ACRMI	blastp
xpSc0000357_1182286	8	aten_0.1.m1.36632		59.7	plume	Mucin-like protein (Fragment)	0	NA	MLP_ACRMI	blastp
Sc0000003_1188888	9	aten_0.1.m1.2697		56.3	marine	Sialomucin core protein 24 (MUC-24) (Endolyn) (Multi-glycosylated core protein 24) (MGC-24) (MGC-24v)	1.6e-09	Cd164	MUC24_RAT	blastp
Sc0000004_2276156	10	aten_0.1.m1.3491		53.4	plume	Enhancer of mRNA-decapping protein 4	1.61e-110	edc4	EDC4_XENLA	blastp
Sc0000004_2276156	10	aten_0.1.m1.3491		53.4	plume	Enhancer of mRNA-decapping protein 4	1.61e-110	edc4	EDC4_XENLA	blastp
Sc0000004_2276156	10	aten_0.1.m1.3498		53.4	plume	Saccharopine dehydrogenase [NAD(+), L-lysine-forming] (SDH) (EC 1.5.1.7) (Lysine--2-oxoglutarate reductase)	1.81e-92	lys3 SPAC227.18 SPAC2F7.01	LYS1_SCHPO	blastp
Sc0000004_2276156	10	aten_0.1.m1.3498		53.4	plume	Saccharopine dehydrogenase [NAD(+), L-lysine-forming] (SDH) (EC 1.5.1.7) (Lysine--2-oxoglutarate reductase)	1.81e-92	lys3 SPAC227.18 SPAC2F7.01	LYS1_SCHPO	blastp
Sc0000124_1030128	11	aten_0.1.m1.29942		52.8	plume	NLR family CARD domain-containing protein 3 (CARD15-like protein) (Caterpiller protein 16.2) (CLR16.2) (NACHT, LRR and CARD domains-containing protein 3) (Nucleotide-binding oligomerization domain protein 3)	2.58e-49	NLRC3 NOD3	NLRC3_HUMAN	blastp
Sc0000006_5452578	12	aten_0.1.m1.5129		52.1	plume	Beta-hexosaminidase (EC 3.2.1.52) (Beta-N-acetylhexosaminidase) (Chitobiase) (N-acetyl-beta-glucosaminidase)	0	hex	HEX_VIBVL	blastp
